# Eukaryotic secreted proteins are encoded in repeat-rich genomic regions

**DOI:** 10.64898/2026.03.17.712334

**Authors:** Rhys A. Farrer

## Abstract

Secretion signals are ancient and functionally conserved sequence motifs that orchestrate function and intended destination of cleaved encoded proteins (*1–3*). To investigate the genomic landscape of secreted proteins, 4,694 annotated eukaryotic genome assemblies were analysed. Genes encoding secretion signals (*n* = 5.2 million) were consistently enriched in genomic regions with longer flanking intergenic regions (FIRs). Consecutive genes with characteristic FIR lengths were enriched for genes with secretion signals. Intriguingly, many eukaryotic pathogens and parasites have the most significant association between genes encoding secretion signals and their intergenic distance. Almost every category of repeat was found in greater number flanking genes encoding secretion signals, with especially strong enrichment of simple, unknown, and low complexity repeats in fungal genomes. Despite higher repeat counts, the total repeat length was consistently shorter around genes with secretion signals, suggesting a prevalence of truncated or fragmented repeats in these regions. Several GO-terms assigned to genes with secretion signals were consistently enriched across genome assemblies in each kingdom. Common GO-enrichment patterns were also identified in genes categorised by their FIR. These results hint at an anciently conserved genomic architecture and mode of evolution in eukaryotes, characterised by long FIRs and fragmented repeat landscapes, likely driven by mechanisms such as repeat-driven gene copy number variation (*4*), differential mutation rates (*5*) and chromatin remodelling (*6*). This conserved association highlights the potential of genome structure to drive innovation in secreted protein function.
