## Supplementary material for "Eukaryotic secreted proteins are encoded in repeat-rich genomic regions": Dataset S4

### Sheet: data more detailed
assembly	assembly name	TaxID	kingdom	species
GCA_000001215.4	GCA_000001215.4_Release_6_plus_ISO1_MT	7227	Metazoa	Drosophila melanogaster
GCA_000001735.2	GCA_000001735.2_TAIR10.1	3702	Viridiplantae	Arabidopsis thaliana
GCA_000001985.1	GCA_000001985.1_JCVI-PMFA1-2.0	441960	Fungi	Talaromyces marneffei ATCC 18224
GCA_000002165.1	GCA_000002165.1_Mm_Celera	10090	Metazoa	Mus musculus
GCA_000002265.1	GCA_000002265.1_Rn_Celera	10116	Metazoa	Rattus norvegicus
GCA_000002335.3	GCA_000002335.3_Tcas5.2	7070	Metazoa	Tribolium castaneum
GCA_000002415.2	GCA_000002415.2_ASM241v2	5855	N/A	Plasmodium vivax
GCA_000002425.2	GCA_000002425.2_Phypa_V3	3218	Viridiplantae	Physcomitrium patens
GCA_000002435.2	GCA_000002435.2_UU_WB_2.1	5741	N/A	Giardia intestinalis
GCA_000002445.1	GCA_000002445.1_ASM244v1	185431	N/A	Trypanosoma brucei brucei TREU927
GCA_000002495.2	GCA_000002495.2_MG8	242507	Fungi	Pyricularia oryzae 70-15
GCA_000002515.1	GCA_000002515.1_ASM251v1	28985	Fungi	Kluyveromyces lactis
GCA_000002525.1	GCA_000002525.1_ASM252v1	284591	Fungi	Yarrowia lipolytica CLIB122
GCA_000002545.2	GCA_000002545.2_ASM254v2	5478	Fungi	[Candida] glabrata
GCA_000002595.3	GCA_000002595.3_Chlamydomonas_reinhardtii_v5.5	3055	Viridiplantae	Chlamydomonas reinhardtii
GCA_000002655.1	GCA_000002655.1_ASM265v1	330879	Fungi	Aspergillus fumigatus Af293
GCA_000002715.1	GCA_000002715.1_ASM271v1	344612	Fungi	Aspergillus clavatus NRRL 1
GCA_000002725.2	GCA_000002725.2_ASM272v2	347515	N/A	Leishmania major strain Friedlin
GCA_000002765.3	GCA_000002765.3_GCA_000002765	36329	N/A	Plasmodium falciparum 3D7
GCA_000002775.3	GCA_000002775.3_Pop_tri_v3	3694	Viridiplantae	Populus trichocarpa
GCA_000002825.1	GCA_000002825.1_ASM282v1	412133	N/A	Trichomonas vaginalis G3
GCA_000002845.2	GCA_000002845.2_ASM284v2	420245	N/A	Leishmania braziliensis MHOM/BR/75/M2904
GCA_000002855.2	GCA_000002855.2_ASM285v2	5061	Fungi	Aspergillus niger
GCA_000002865.1	GCA_000002865.1_V1.0	431895	N/A	Monosiga brevicollis MX1
GCA_000002875.2	GCA_000002875.2_ASM287v2	435258	N/A	Leishmania infantum JPCM5
GCA_000002945.2	GCA_000002945.2_ASM294v2	4896	Fungi	Schizosaccharomyces pombe
GCA_000002985.3	GCA_000002985.3_WBcel235	6239	Metazoa	Caenorhabditis elegans
GCA_000002995.5	GCA_000002995.5_B_malayi-4.0	6279	Metazoa	Brugia malayi
GCA_000003055.5	GCA_000003055.5_Bos_taurus_UMD_3.1.1	9913	Metazoa	Bos taurus
GCA_000003085.2	GCA_000003085.2_ASM308v2	73239	N/A	Plasmodium yoelii yoelii
GCA_000003125.1	GCA_000003125.1_JCVI-TSTA1-3.0	441959	Fungi	Talaromyces stipitatus ATCC 10500
GCA_000003195.3	GCA_000003195.3_Sorghum_bicolor_NCBIv3	4558	Viridiplantae	Sorghum bicolor
GCA_000003225.1	GCA_000003225.1_ASM322v1	5874	N/A	Theileria annulata
GCA_000003515.2	GCA_000003515.2_ASM351v2	336963	Fungi	Uncinocarpus reesii 1704
GCA_000003525.2	GCA_000003525.2_BD_ER3_V1	559297	Fungi	Blastomyces dermatitidis ER-3
GCA_000003745.2	GCA_000003745.2_12X	29760	Viridiplantae	Vitis vinifera
GCA_000003835.1	GCA_000003835.1_ASM383v1	306902	Fungi	Clavispora lusitaniae ATCC 42720
GCA_000003855.2	GCA_000003855.2_BD_SLH14081_V1	559298	Fungi	Blastomyces gilchristii SLH14081
GCA_000004015.3	GCA_000004015.3_AaegL3	7159	Metazoa	Aedes aegypti
GCA_000004075.3	GCA_000004075.3_Cucumber_9930_V3	3659	Viridiplantae	Cucumis sativus
GCA_000004155.2	GCA_000004155.2_SCY4	653667	Fungi	Schizosaccharomyces cryophilus OY26
GCA_000004195.4	GCA_000004195.4_UCB_Xtro_10.0	8364	Metazoa	Xenopus tropicalis
GCA_000004255.1	GCA_000004255.1_v.1.0	81972	Viridiplantae	Arabidopsis lyrata subsp. lyrata
GCA_000004335.1	GCA_000004335.1_AilMel_1.0	9646	Metazoa	Ailuropoda melanoleuca
GCA_000004515.5	GCA_000004515.5_Glycine_max_v4.0	3847	Viridiplantae	Glycine max
GCA_000004555.3	GCA_000004555.3_CB4	6238	Metazoa	Caenorhabditis briggsae
GCA_000004655.2	GCA_000004655.2_ASM465v1	39946	Viridiplantae	Oryza sativa Indica Group
GCA_000004695.1	GCA_000004695.1_dicty_2.7	352472	N/A	Dictyostelium discoideum AX4
GCA_000004825.1	GCA_000004825.1_PolPal_Dec2009	670386	N/A	Heterostelium album PN500
GCA_000004985.1	GCA_000004985.1_V1.0	5762	N/A	Naegleria gruberi
GCA_000005005.6	GCA_000005005.6_B73_RefGen_v4	4577	Viridiplantae	Zea mays
GCA_000005115.1	GCA_000005115.1_dana_caf1	7217	Metazoa	Drosophila ananassae
GCA_000005135.1	GCA_000005135.1_dere_caf1	7220	Metazoa	Drosophila erecta
GCA_000005155.1	GCA_000005155.1_dgri_caf1	7222	Metazoa	Drosophila grimshawi
GCA_000005175.1	GCA_000005175.1_dmoj_caf1	7230	Metazoa	Drosophila mojavensis
GCA_000005195.1	GCA_000005195.1_dper_caf1	7234	Metazoa	Drosophila persimilis
GCA_000005215.1	GCA_000005215.1_dsec_caf1	7238	Metazoa	Drosophila sechellia
GCA_000005245.1	GCA_000005245.1_dvir_caf1	7244	Metazoa	Drosophila virilis
GCA_000005425.2	GCA_000005425.2_Build_4.0	39947	Viridiplantae	Oryza sativa Japonica Group
GCA_000005505.4	GCA_000005505.4_Brachypodium_distachyon_v3.0	15368	Viridiplantae	Brachypodium distachyon
GCA_000005575.1	GCA_000005575.1_AgamP3	180454	Metazoa	Anopheles gambiae str. PEST
GCA_000005925.1	GCA_000005925.1_dwil_caf1	7260	Metazoa	Drosophila willistoni
GCA_000005975.1	GCA_000005975.1_dyak_caf1	7245	Metazoa	Drosophila yakuba
GCA_000006275.3	GCA_000006275.3_JCVI-afl1-v3.0	332952	Fungi	Aspergillus flavus NRRL3357
GCA_000006295.1	GCA_000006295.1_JCVI_LOUSE_1.0	121224	Metazoa	Pediculus humanus corporis
GCA_000006335.3	GCA_000006335.3_ASM633v3	294747	Fungi	Candida tropicalis MYA-3404
GCA_000006355.3	GCA_000006355.3_GCA_000006355.2	5851	N/A	Plasmodium knowlesi strain H
GCA_000006405.1	GCA_000006405.1_JCVI_PMG_1.0	423536	N/A	Perkinsus marinus ATCC 50983
GCA_000006445.2	GCA_000006445.2_ASM644v2	284592	Fungi	Debaryomyces hansenii CBS767
GCA_000006515.1	GCA_000006515.1_JCVI_cmg_v1.0	441375	N/A	Cryptosporidium muris RN66
GCA_000006565.2	GCA_000006565.2_TGA4	508771	N/A	Toxoplasma gondii ME49
GCA_000011425.1	GCA_000011425.1_ASM1142v1	227321	Fungi	Aspergillus nidulans FGSC A4
GCA_000026365.1	GCA_000026365.1_ASM2636v1	4956	Fungi	Zygosaccharomyces rouxii
GCA_000026945.1	GCA_000026945.1_ASM2694v1	573826	Fungi	Candida dubliniensis CD36
GCA_000027005.1	GCA_000027005.1_ASM2700v1	644223	Fungi	Komagataella phaffii GS115
GCA_000090985.2	GCA_000090985.2_ASM9098v2	296587	Viridiplantae	Micromonas commoda
GCA_000091025.4	GCA_000091025.4_ASM9102v4	284811	Fungi	Eremothecium gossypii ATCC 10895
GCA_000091045.1	GCA_000091045.1_ASM9104v1	214684	Fungi	Cryptococcus neoformans var. neoformans JEC21
GCA_000091205.1	GCA_000091205.1_ASM9120v1	280699	N/A	Cyanidioschyzon merolae strain 10D
GCA_000091225.2	GCA_000091225.2_ASM9122v2	284813	Fungi	Encephalitozoon cuniculi GB-M1
GCA_000092065.1	GCA_000092065.1_ASM9206v1	436017	Viridiplantae	Ostreococcus lucimarinus CCE9901
GCA_000142805.1	GCA_000142805.1_ASM14280v1	559295	Fungi	Lachancea thermotolerans CBS 6340
GCA_000142905.1	GCA_000142905.1_TheTra_May2010	461836	N/A	Thecamonas trahens ATCC 50062
GCA_000142945.1	GCA_000142945.1_ASM14294v1	403677	N/A	Phytophthora infestans T30-4
GCA_000143105.2	GCA_000143105.2_Sanger-454-IlluminaPA_2.0	655863	Fungi	Grosmannia clavigera kw1407
GCA_000143185.1	GCA_000143185.1_v1.0	578458	Fungi	Schizophyllum commune H4-8
GCA_000143365.1	GCA_000143365.1_ASM14336v1	306901	Fungi	Chaetomium globosum CBS 148.51
GCA_000143415.2	GCA_000143415.2_v1.0	88036	Viridiplantae	Selaginella moellendorffii
GCA_000143455.1	GCA_000143455.1_v1.0	3068	Viridiplantae	Volvox carteri f. nagariensis
GCA_000143535.4	GCA_000143535.4_ASM14353v4	332648	Fungi	Botrytis cinerea B05.10
GCA_000143565.1	GCA_000143565.1_V1.0	486041	Fungi	Laccaria bicolor S238N-H82
GCA_000143925.2	GCA_000143925.2_C_brenneri-6.0.1b	135651	Metazoa	Caenorhabditis brenneri
GCA_000145635.1	GCA_000145635.1_Gae_graminis_V2	644352	Fungi	Gaeumannomyces tritici R3-111a-1
GCA_000146045.2	GCA_000146045.2_R64	559292	Fungi	Saccharomyces cerevisiae S288C
GCA_000146465.1	GCA_000146465.1_ASM14646v1	876142	Fungi	Encephalitozoon intestinalis ATCC 50506
GCA_000146915.2	GCA_000146915.2_ASM14691v2	321614	Fungi	Parastagonospora nodorum SN15
GCA_000146945.2	GCA_000146945.2_ASM14694v2	665079	Fungi	Sclerotinia sclerotiorum 1980 UF-70
GCA_000147175.1	GCA_000147175.1_CamFlo_1.0	104421	Metazoa	Camponotus floridanus
GCA_000147195.1	GCA_000147195.1_HarSal_1.0	610380	Metazoa	Harpegnathos saltator
GCA_000147415.1	GCA_000147415.1_v_1.0	554065	Viridiplantae	Chlorella variabilis
GCA_000149035.1	GCA_000149035.1_C_graminicola_M1_001_V1	645133	Fungi	Colletotrichum graminicola M1.001
GCA_000149205.2	GCA_000149205.2_ASM14920v2	227321	Fungi	Aspergillus nidulans FGSC A4
GCA_000149245.3	GCA_000149245.3_CNA3	235443	Fungi	Cryptococcus neoformans var. grubii H99
GCA_000149285.1	GCA_000149285.1_OrySat_Sep2003	39947	Viridiplantae	Oryza sativa Japonica Group
GCA_000149305.1	GCA_000149305.1_RO3	246409	Fungi	Rhizopus delemar RA 99-880
GCA_000149335.2	GCA_000149335.2_ASM14933v2	246410	Fungi	Coccidioides immitis RS
GCA_000149365.1	GCA_000149365.1_ASM14936v1	285006	Fungi	Saccharomyces cerevisiae RM11-1a
GCA_000149385.1	GCA_000149385.1_ASM14938v1	283643	Fungi	Cryptococcus neoformans var. neoformans B-3501A
GCA_000149405.2	GCA_000149405.2_ASM14940v2	296543	N/A	Thalassiosira pseudonana CCMP1335
GCA_000149425.1	GCA_000149425.1_ASM14942v1	294746	Fungi	Meyerozyma guilliermondii ATCC 6260
GCA_000149445.2	GCA_000149445.2_ASM14944v2	294748	Fungi	Candida albicans WO-1
GCA_000149515.1	GCA_000149515.1_ASM14951v1	31234	Metazoa	Caenorhabditis remanei
GCA_000149555.1	GCA_000149555.1_ASM14955v1	334819	Fungi	Fusarium verticillioides 7600
GCA_000149585.1	GCA_000149585.1_ASM14958v1	2059318	Fungi	Histoplasma mississippiense (nom. inval.)
GCA_000149615.1	GCA_000149615.1_ASM14961v1	341663	Fungi	Aspergillus terreus NIH2624
GCA_000149645.3	GCA_000149645.3_ASM14964v3	331117	Fungi	Aspergillus fischeri NRRL 181
GCA_000149665.2	GCA_000149665.2_ASM14966v2	137071	N/A	Plasmodium falciparum HB3
GCA_000149685.1	GCA_000149685.1_ASM14968v1	379508	Fungi	Lodderomyces elongisporus NRRL YB-4239
GCA_000149715.2	GCA_000149715.2_TGGT1	507601	N/A	Toxoplasma gondii GT1
GCA_000149755.2	GCA_000149755.2_P.sojae_V3.0	67593	N/A	Phytophthora sojae
GCA_000149795.1	GCA_000149795.1_ASM14979v1	57267	N/A	Plasmodium falciparum Dd2
GCA_000149815.1	GCA_000149815.1_ASM14981v1	396776	Fungi	Coccidioides immitis H538.4
GCA_000149845.2	GCA_000149845.2_SJ5	402676	Fungi	Schizosaccharomyces japonicus yFS275
GCA_000149865.1	GCA_000149865.1_BD_JEL423	403673	Fungi	Batrachochytrium dendrobatidis JEL423
GCA_000149895.1	GCA_000149895.1_ASM14989v1	404692	Fungi	Coccidioides immitis RMSCC 2394
GCA_000149925.1	GCA_000149925.1_ASM14992v1	418459	Fungi	Puccinia graminis f. sp. tritici CRL 75-36-700-3
GCA_000149955.2	GCA_000149955.2_ASM14995v2	426428	Fungi	Fusarium oxysporum f. sp. lycopersici 4287
GCA_000149985.1	GCA_000149985.1_ASM14998v1	426418	Fungi	Pyrenophora tritici-repentis Pt-1C-BFP
GCA_000150015.2	GCA_000150015.2_TGVEG	432359	N/A	Toxoplasma gondii VEG
GCA_000150035.1	GCA_000150035.1_ASM15003v1	436907	Fungi	Vanderwaltozyma polyspora DSM 70294
GCA_000150055.1	GCA_000150055.1_ASM15005v1	454284	Fungi	Coccidioides posadasii RMSCC 3488
GCA_000150085.1	GCA_000150085.1_ASM15008v1	454286	Fungi	Coccidioides immitis RMSCC 3703
GCA_000150115.1	GCA_000150115.1_ASM15011v1	447093	Fungi	Histoplasma capsulatum G186AR
GCA_000150145.1	GCA_000150145.1_ASM15014v1	451804	Fungi	Aspergillus fumigatus A1163
GCA_000150275.1	GCA_000150275.1_v1.0	10228	Metazoa	Trichoplax adhaerens
GCA_000150435.3	GCA_000150435.3_Plas_falc_7G8_V1	57266	N/A	Plasmodium falciparum 7G8
GCA_000150455.3	GCA_000150455.3_Plas_falc_Santa_Lucia_Salvador_I_V1	478859	N/A	Plasmodium falciparum Santa Lucia
GCA_000150475.2	GCA_000150475.2_Paracocci_br_Pb03_V2	482561	Fungi	Paracoccidioides brasiliensis Pb03
GCA_000150505.2	GCA_000150505.2_SO6	483514	Fungi	Schizosaccharomyces octosporus yFS286
GCA_000150675.2	GCA_000150675.2_ASM15067v2	498257	Fungi	Verticillium dahliae VdLs.17
GCA_000150705.2	GCA_000150705.2_Paracocci_br_Pb01_V2	502779	Fungi	Paracoccidioides lutzii Pb01
GCA_000150735.2	GCA_000150735.2_Paracocci_br_Pb18_V2	502780	Fungi	Paracoccidioides brasiliensis Pb18
GCA_000150825.1	GCA_000150825.1_ASM15082v1	526221	Fungi	Verticillium alfalfae VaMs.102
GCA_000150955.2	GCA_000150955.2_ASM15095v2	556484	N/A	Phaeodactylum tricornutum CCAP 1055/1
GCA_000150975.2	GCA_000150975.2_MS_CBS118893	535722	Fungi	Nannizzia gypsea CBS 118893
GCA_000151005.2	GCA_000151005.2_ASM15100v2	544711	Fungi	Histoplasma capsulatum H88
GCA_000151035.1	GCA_000151035.1_ASM15103v1	544712	Fungi	Histoplasma capsulatum H143
GCA_000151065.3	GCA_000151065.3_ASM15106v3	546991	Fungi	Blumeria hordei DH14
GCA_000151125.2	GCA_000151125.2_ASM15112v2	663331	Fungi	Trichophyton benhamiae CBS 112371
GCA_000151145.1	GCA_000151145.1_ASM15114v1	554155	Fungi	Microsporum canis CBS 113480
GCA_000151175.1	GCA_000151175.1_ASM15117v1	559882	Fungi	Trichophyton equinum CBS 127.97
GCA_000151265.1	GCA_000151265.1_Micromonas_pusilla_CCMP1545_v2.0	564608	Viridiplantae	Micromonas pusilla CCMP1545
GCA_000151295.1	GCA_000151295.1_A_macrogynus_V3	578462	Fungi	Allomyces macrogynus ATCC 38327
GCA_000151315.2	GCA_000151315.2_C_owczarzaki_V2	595528	N/A	Capsaspora owczarzaki ATCC 30864
GCA_000151335.1	GCA_000151335.1_JCVI-cpa1-1.0	222929	Fungi	Coccidioides posadasii C735 delta SOWgp
GCA_000151355.1	GCA_000151355.1_v2.0	660122	Fungi	Fusarium vanettenii 77-13-4
GCA_000151425.1	GCA_000151425.1_ASM15142v1	559305	Fungi	Trichophyton rubrum CBS 118892
GCA_000151455.1	GCA_000151455.1_ASM15145v1	647933	Fungi	Trichophyton tonsurans CBS 112818
GCA_000151505.1	GCA_000151505.1_ASM15150v1	663202	Fungi	Trichophyton verrucosum HKI 0517
GCA_000151525.2	GCA_000151525.2_P_triticina_1_1_V2	630390	Fungi	Puccinia triticina 1-1 BBBD Race 1
GCA_000151545.2	GCA_000151545.2_ASM15154v2	695850	N/A	Saprolegnia parasitica CBS 223.65
GCA_000151595.1	GCA_000151595.1_BD_ATCC18188_V1	653446	Fungi	Blastomyces dermatitidis ATCC 18188
GCA_000151645.1	GCA_000151645.1_ASM15164v1	39416	Fungi	Tuber melanosporum
GCA_000151665.1	GCA_000151665.1_ASM15166v1	12968	N/A	Blastocystis hominis
GCA_000151685.2	GCA_000151685.2_JCVI_RCG_1.1	3988	Viridiplantae	Ricinus communis
GCA_000165345.1	GCA_000165345.1_ASM16534v1	353152	N/A	Cryptosporidium parvum Iowa II
GCA_000165365.1	GCA_000165365.1_ASM16536v1	333668	N/A	Theileria parva strain Muguga
GCA_000165395.2	GCA_000165395.2_ASM16539v2	484906	N/A	Babesia bovis T2Bo
GCA_000165425.1	GCA_000165425.1_ASM16542v1	5888	N/A	Paramecium tetraurelia
GCA_000166005.1	GCA_000166005.1_PyrTer_1.0	861557	Fungi	Pyrenophora teres f. teres 0-1
GCA_000166155.1	GCA_000166155.1_BD_ATCC26199_V2	447095	Fungi	Blastomyces dermatitidis ATCC 26199
GCA_000166175.1	GCA_000166175.1_M_violaceum_V1	683840	Fungi	Microbotryum lychnidis-dioicae p1A1 Lamole
GCA_000167075.2	GCA_000167075.2_Saccharomyces_kudriavzevii_strain_IFO1802_v1.0	226230	Fungi	Saccharomyces kudriavzevii IFO 1802
GCA_000167675.2	GCA_000167675.2_v2.0	431241	Fungi	Trichoderma reesei QM6a
GCA_000170175.2	GCA_000170175.2_CPS2	443226	Fungi	Coccidioides posadasii str. Silveira
GCA_000170995.2	GCA_000170995.2_TRIVI_v2.0	413071	Fungi	Trichoderma virens Gv29-8
GCA_000171015.2	GCA_000171015.2_TRIAT_v2.0	452589	Fungi	Trichoderma atroviride IMI 206040
GCA_000180635.4	GCA_000180635.4_El_Paco_v._4	54126	Metazoa	Pristionchus pacificus
GCA_000180735.1	GCA_000180735.1_ASM18073v1	99883	Metazoa	Tetraodon nigroviridis
GCA_000180755.1	GCA_000180755.1_Wuchereria_bancrofti_V1	6293	Metazoa	Wuchereria bancrofti
GCA_000181435.1	GCA_000181435.1_ASM18143v1	307796	Fungi	Saccharomyces cerevisiae YJM789
GCA_000181695.1	GCA_000181695.1_ASM18169v1	425265	Fungi	Malassezia globosa CBS 7966
GCA_000182175.1	GCA_000182175.1_ASM18217v1	545124	Fungi	Saccharomyces cerevisiae AWRI1631
GCA_000182315.2	GCA_000182315.2_ASM18231v2	574961	Fungi	Saccharomyces cerevisiae JAY291
GCA_000182405.1	GCA_000182405.1_ASM18240v1	598745	N/A	Giardia intestinalis ATCC 50581
GCA_000182565.2	GCA_000182565.2_S_punctatus_V1	645134	Fungi	Spizellomyces punctatus DAOM BR117
GCA_000182665.1	GCA_000182665.1_ASM18266v1	658858	N/A	Giardia lamblia P15
GCA_000182765.2	GCA_000182765.2_ASM18276v2	5480	Fungi	Candida parapsilosis
GCA_000182805.2	GCA_000182805.2_ASM18280v2	771870	Fungi	Sordaria macrospora k-hell
GCA_000182895.1	GCA_000182895.1_CC3	240176	Fungi	Coprinopsis cinerea okayama7#130
GCA_000182925.2	GCA_000182925.2_NC12	367110	Fungi	Neurospora crassa OR74A
GCA_000182965.3	GCA_000182965.3_ASM18296v3	237561	Fungi	Candida albicans SC5314
GCA_000182985.1	GCA_000182985.1_ASM18298v1	578460	Fungi	Nosema ceranae BRL01
GCA_000183805.3	GCA_000183805.3_Loa_loa_V3.1	7209	Metazoa	Loa loa
GCA_000184105.1	GCA_000184105.1_Geom_destructans_V1	658429	Fungi	Pseudogymnoascus destructans 20631-21
GCA_000184455.3	GCA_000184455.3_ASM18445v3	510516	Fungi	Aspergillus oryzae RIB40
GCA_000185945.1	GCA_000185945.1_ASM18594v1	367775	Fungi	Cryptococcus gattii WM276
GCA_000186055.2	GCA_000186055.2_ASM18605v2	580059	N/A	Plasmodium falciparum IGH-CR14
GCA_000186865.1	GCA_000186865.1_v_1.0	44056	N/A	Aureococcus anophagefferens
GCA_000187245.3	GCA_000187245.3_Hansenula_2	871575	Fungi	Ogataea parapolymorpha DL-1
GCA_000187405.1	GCA_000187405.1_MetAcr_May2010	655827	Fungi	Metarhizium acridum CQMa 102
GCA_000187425.2	GCA_000187425.2_MAA_2.0	655844	Fungi	Metarhizium robertsii ARSEF 23
GCA_000187875.1	GCA_000187875.1_V1.0	6669	Metazoa	Daphnia pulex
GCA_000188675.2	GCA_000188675.2_Tc_SX10_v2.0	5693	N/A	Trypanosoma cruzi
GCA_000188695.1	GCA_000188695.1_Proterospongia_sp_ATCC50818	946362	N/A	Salpingoeca rosetta
GCA_000189635.1	GCA_000189635.1_JCVI-TTA1-2.2	312017	N/A	Tetrahymena thermophila SB210
GCA_000190195.1	GCA_000190195.1_ScAWRI796_v01	764097	Fungi	Saccharomyces cerevisiae AWRI796
GCA_000190215.1	GCA_000190215.1_ScVIN13_v01	764099	Fungi	Saccharomyces cerevisiae Vin13
GCA_000190235.1	GCA_000190235.1_ScVL3_v01	764100	Fungi	Saccharomyces cerevisiae VL3
GCA_000190255.1	GCA_000190255.1_ScFostersB_v01	764102	Fungi	Saccharomyces cerevisiae FostersB
GCA_000190615.1	GCA_000190615.1_Nema_parisii_ERTm3_V1	935791	Fungi	Nematocida parisii ERTm3
GCA_000190715.1	GCA_000190715.1_v1.0	5786	N/A	Dictyostelium purpureum
GCA_000192795.1	GCA_000192795.1_Vavr_culi_floridensis_V1	948595	Fungi	Vavraia culicis subsp. floridensis
GCA_000193285.1	GCA_000193285.1_Mag_poae_ATCC_64411_V1	644358	Fungi	Magnaporthiopsis poae ATCC 64411
GCA_000203795.1	GCA_000203795.1_v1.0	684364	Fungi	Batrachochytrium dendrobatidis JAM81
GCA_000203815.1	GCA_000203815.1_DFas_2.0	261658	N/A	Cavenderia fasciculata
GCA_000204055.1	GCA_000204055.1_v1.0	747676	Fungi	Melampsora larici-populina 98AG31
GCA_000204515.1	GCA_000204515.1_Aech_3.9	103372	Metazoa	Acromyrmex echinatior
GCA_000208615.1	GCA_000208615.1_JCVI_ISG_i3_1.0	6945	Metazoa	Ixodes scapularis
GCA_000208865.2	GCA_000208865.2_ASM20886v2	572307	N/A	Neospora caninum Liverpool
GCA_000208925.2	GCA_000208925.2_JCVI_ESG2_1.0	294381	N/A	Entamoeba histolytica HM-1:IMSS
GCA_000209065.1	GCA_000209065.1_ASM20906v1	5693	N/A	Trypanosoma cruzi
GCA_000209125.2	GCA_000209125.2_JCVI_EDISG_1.0	370354	N/A	Entamoeba dispar SAW760
GCA_000209165.1	GCA_000209165.1_ASM20916v1	322104	Fungi	Scheffersomyces stipitis CBS 6054
GCA_000209185.1	GCA_000209185.1_CulPip1.0	7176	Metazoa	Culex quinquefasciatus
GCA_000209225.1	GCA_000209225.1_ASM20922v1	45351	Metazoa	Nematostella vectensis
GCA_000209535.1	GCA_000209535.1_ASM20953v1	34765	Metazoa	Oikopleura dioica
GCA_000209555.1	GCA_000209555.1_ASM20955v1	34765	Metazoa	Oikopleura dioica
GCA_000210295.1	GCA_000210295.1_ASM21029v1	679716	N/A	Trypanosoma brucei gambiense DAL972
GCA_000211275.1	GCA_000211275.1_ASM21127v1	3702	Viridiplantae	Arabidopsis thaliana
GCA_000211455.3	GCA_000211455.3_A_darlingi_v1	43151	Metazoa	Anopheles darlingi
GCA_000213175.1	GCA_000213175.1_v2.0	510951	Fungi	Neurospora tetrasperma FGSC 2508
GCA_000213195.1	GCA_000213195.1_v1.0	510952	Fungi	Neurospora tetrasperma FGSC 2509
GCA_000214015.2	GCA_000214015.2_version_140606	70448	Viridiplantae	Ostreococcus tauri
GCA_000218685.1	GCA_000218685.1_v1.0	578457	Fungi	Serpula lacrymans var. lacrymans S7.9
GCA_000218725.1	GCA_000218725.1_v1.0	936435	Fungi	Serpula lacrymans var. lacrymans S7.3
GCA_000218975.1	GCA_000218975.1_ASM21897v1	643680	Fungi	Saccharomyces cerevisiae EC1118
GCA_000219495.2	GCA_000219495.2_MedtrA17_4.0	3880	Viridiplantae	Medicago truncatula
GCA_000219625.1	GCA_000219625.1_MYCGR_v2.0	336722	Fungi	Zymoseptoria tritici IPO323
GCA_000220395.1	GCA_000220395.1_JCVI-IMG1-V.1	5932	N/A	Ichthyophthirius multifiliis
GCA_000221225.1	GCA_000221225.1_CTHT_3.0	759272	Fungi	Chaetomium thermophilum var. thermophilum DSM 1495
GCA_000222805.1	GCA_000222805.1_FOB1	660025	Fungi	Fusarium oxysporum f. sp. conglutinans Fo5176
GCA_000223135.1	GCA_000223135.1_CriGri_1.0	10029	Metazoa	Cricetulus griseus
GCA_000223465.1	GCA_000223465.1_Candida_tenuis_v1.0	590646	Fungi	Yamadazyma tenuis ATCC 10573
GCA_000223485.1	GCA_000223485.1_Spathaspora_passalidarum_v2.0	619300	Fungi	Spathaspora passalidarum NRRL Y-27907
GCA_000223565.1	GCA_000223565.1_PicPas_Mar2011	981350	Fungi	Komagataella phaffii CBS 7435
GCA_000223845.4	GCA_000223845.4_GNI3	110365	N/A	Gregarina niphandrodes
GCA_000224805.2	GCA_000224805.2_TGRUB_v2	935652	N/A	Toxoplasma gondii RUB
GCA_000224845.2	GCA_000224845.2_TGVAND_v2	933077	N/A	Toxoplasma gondii VAND
GCA_000224865.2	GCA_000224865.2_TGMAS1_v2	943118	N/A	Toxoplasma gondii MAS
GCA_000224885.2	GCA_000224885.2_TGP89A_v02	943119	N/A	Toxoplasma gondii p89
GCA_000224905.2	GCA_000224905.2_TGFOU1v02	943167	N/A	Toxoplasma gondii FOU
GCA_000225545.1	GCA_000225545.1_AOL24927_1.0	756982	Fungi	Orbilia oligospora ATCC 24927
GCA_000225605.1	GCA_000225605.1_CmilitarisCM01_v01	983644	Fungi	Cordyceps militaris CM01
GCA_000226095.1	GCA_000226095.1_ASM22609v1	573729	Fungi	Thermothelomyces thermophilus ATCC 42464
GCA_000226115.1	GCA_000226115.1_ASM22611v1	578455	Fungi	Thermothielavioides terrestris NRRL 8126
GCA_000226395.1	GCA_000226395.1_PenChr_Nov2007	500485	Fungi	Penicillium rubens Wisconsin 54-1255
GCA_000226545.1	GCA_000226545.1_ASM22654v1	515849	Fungi	Podospora anserina S mat+
GCA_000227075.1	GCA_000227075.1_BotFuc_Mar2011	999810	Fungi	Botrytis cinerea T4
GCA_000227095.3	GCA_000227095.3_Scomplicata_3.0	698492	Fungi	Saitoella complicata NRRL Y-17804
GCA_000227115.2	GCA_000227115.2_ASM22711v2	1071378	Fungi	Naumovozyma dairenensis CBS 421
GCA_000227135.2	GCA_000227135.2_ASM22713v2	5661	N/A	Leishmania donovani
GCA_000230245.1	GCA_000230245.1_ASM23024v1	999809	Fungi	Sporisorium reilianum SRZ2
GCA_000230375.1	GCA_000230375.1_ASM23037v1	985895	Fungi	Leptosphaeria maculans JN3
GCA_000230395.2	GCA_000230395.2_ASPNI_v3.0	380704	Fungi	Aspergillus niger ATCC 1015
GCA_000230445.1	GCA_000230445.1_HetGla_1.0	10181	Metazoa	Heterocephalus glaber
GCA_000230595.3	GCA_000230595.3_Edha_aedis_V4b	1003232	Fungi	Edhazardia aedis USNM 41457
GCA_000230625.1	GCA_000230625.1_Exop_derm_V1	858893	Fungi	Exophiala dermatitidis NIH/UT8656
GCA_000230795.1	GCA_000230795.1_CR_1.0	9544	Metazoa	Macaca mulatta
GCA_000230815.1	GCA_000230815.1_CE_1.0	9541	Metazoa	Macaca fascicularis
GCA_000231115.1	GCA_000231115.1_Vitt_corn_V1	993615	Fungi	Vittaforma corneae ATCC 50505
GCA_000234665.4	GCA_000234665.4_ASM23466v4	929439	N/A	Leishmania mexicana MHOM/GT/2001/U1103
GCA_000235365.1	GCA_000235365.1_ASM23536v1	931890	Fungi	Eremothecium cymbalariae DBVPG#7215
GCA_000235995.2	GCA_000235995.2_Dpv3	278856	Metazoa	Danaus plexippus plexippus
GCA_000236345.1	GCA_000236345.1_C_sinensis-2.0	79923	Metazoa	Clonorchis sinensis
GCA_000236905.1	GCA_000236905.1_ASM23690v1	1071381	Fungi	Tetrapisispora phaffii CBS 4417
GCA_000237345.1	GCA_000237345.1_ASM23734v1	1064592	Fungi	Naumovozyma castellii CBS 4309
GCA_000238015.2	GCA_000238015.2_LBAGla_1.0	1104152	Fungi	Glarea lozoyensis 74030
GCA_000239835.2	GCA_000239835.2_Akaw_assembly01	1033177	Fungi	Aspergillus luchuensis IFO 4308
GCA_000240135.3	GCA_000240135.3_ASM24013v3	229533	Fungi	Fusarium graminearum PH-1
GCA_000241205.2	GCA_000241205.2_Mosmundae_2.0	764103	Fungi	Mixia osmundae IAM 14324
GCA_000243375.1	GCA_000243375.1_ASM24337v1	4950	Fungi	Torulaspora delbrueckii
GCA_000247585.2	GCA_000247585.2_PP_INRA-310_V2	761204	N/A	Phytophthora parasitica INRA-310
GCA_000250695.1	GCA_000250695.1_Nema_parisii_ERTm2_V1	944018	Fungi	Nematocida sp. 1 ERTm2
GCA_000250965.2	GCA_000250965.2_TGARI_v2	1074872	N/A	Toxoplasma gondii ARI
GCA_000250985.1	GCA_000250985.1_Nema_parisii_ERTm1_V3	881290	Fungi	Nematocida parisii ERTm1
GCA_000256705.2	GCA_000256705.2_TGCAST_v2	943122	N/A	Toxoplasma gondii CAST
GCA_000256725.2	GCA_000256725.2_TGCATPRC2_v2	1130821	N/A	Toxoplasma gondii TgCatPRC2
GCA_000257125.1	GCA_000257125.1_ENU1_v1	1076696	N/A	Entamoeba nuttalli P19
GCA_000258005.2	GCA_000258005.2_HHA1_v02	99158	N/A	Hammondia hammondi
GCA_000258705.1	GCA_000258705.1_Coccomyxa_subellipsoidae_v2.0	574566	Viridiplantae	Coccomyxa subellipsoidea C-169
GCA_000259055.1	GCA_000259055.1_dsim_caf1	7240	Metazoa	Drosophila simulans
GCA_000259595.1	GCA_000259595.1_AWRI1499_v1.0	1124627	Fungi	Brettanomyces bruxellensis AWRI1499
GCA_000259975.2	GCA_000259975.2_FO_MN25_V1	1080343	Fungi	Fusarium oxysporum f. sp. lycopersici MN25
GCA_000260075.2	GCA_000260075.2_FO_HDV247_V1	1080344	Fungi	Fusarium oxysporum f. sp. pisi HDV247
GCA_000260155.3	GCA_000260155.3_FO_CL57_V1	1089448	Fungi	Fusarium oxysporum f. sp. radicis-lycopersici 26381
GCA_000260175.2	GCA_000260175.2_FO_Cotton_V1	1089449	Fungi	Fusarium oxysporum f. sp. vasinfectum 25433
GCA_000260195.2	GCA_000260195.2_FO_II5_V1	1089451	Fungi	Fusarium odoratissimum NRRL 54006
GCA_000260215.2	GCA_000260215.2_FO_PHW808_V1	1089457	Fungi	Fusarium oxysporum f. sp. conglutinans race 2 54008
GCA_000260235.2	GCA_000260235.2_FO_PHW815_V1	1089458	Fungi	Fusarium oxysporum f. sp. raphani 54005
GCA_000260495.2	GCA_000260495.2_FO_melonis_V1	1089452	Fungi	Fusarium oxysporum f. sp. melonis 26406
GCA_000260735.1	GCA_000260735.1_K7_1.0	721032	Fungi	Saccharomyces cerevisiae Kyokai no. 7
GCA_000262585.1	GCA_000262585.1_Msex_1.0	7130	Metazoa	Manduca sexta
GCA_000263155.2	GCA_000263155.2_Setaria_italica_v2.0	4555	Viridiplantae	Setaria italica
GCA_000263375.1	GCA_000263375.1_Wallemia_sebi_v1.0	671144	Fungi	Wallemia mellicola CBS 633.66
GCA_000264905.1	GCA_000264905.1_Stehi1	721885	Fungi	Stereum hirsutum FP-91666 SS1
GCA_000264995.1	GCA_000264995.1_Punctularia_strigosozonata_v1.0	741275	Fungi	Punctularia strigosozonata HHB-11173 SS5
GCA_000265015.1	GCA_000265015.1_Auricularia_subglabra_SS-5_V1.0	717982	Fungi	Auricularia subglabra TFB-10046 SS5
GCA_000269785.2	GCA_000269785.2_AspOry3042	1160506	Fungi	Aspergillus oryzae 3.042
GCA_000269885.1	GCA_000269885.1_ASM26988v1	889517	Fungi	Saccharomyces cerevisiae CEN.PK113-7D
GCA_000271585.1	GCA_000271585.1_Trametes_versicolor_v1.0	717944	Fungi	Trametes versicolor FP-101664 SS1
GCA_000271605.1	GCA_000271605.1_Fomme1	694068	Fungi	Fomitiporia mediterranea MF3/22
GCA_000271625.1	GCA_000271625.1_Conpu1	741705	Fungi	Coniophora puteana RWD-64-598 SS2
GCA_000271645.1	GCA_000271645.1_Treme1	578456	Fungi	Tremella mesenterica DSM 1558
GCA_000271705.2	GCA_000271705.2_FO_Fo47_V1	660027	Fungi	Fusarium oxysporum Fo47
GCA_000271745.2	GCA_000271745.2_FO_FOSC_3_a_V1	660029	Fungi	Fusarium oxysporum NRRL 32931
GCA_000275845.1	GCA_000275845.1_Dichomitus_squalens_v1.0	732165	Fungi	Dichomitus squalens LYAD-421 SS1
GCA_000277445.1	GCA_000277445.1_ASM27744v1	133409	N/A	Polysphondylium violaceum
GCA_000277815.3	GCA_000277815.3_ASM27781v3	907965	Fungi	Encephalitozoon hellem ATCC 50504
GCA_000280035.2	GCA_000280035.2_ASM28003v2	1178016	Fungi	Encephalitozoon romaleae SJ-2008
GCA_000280675.1	GCA_000280675.1_ASM28067v1	655819	Fungi	Beauveria bassiana ARSEF 2860
GCA_000281045.1	GCA_000281045.1_Sap_diclina_VS20_V1	1156394	N/A	Saprolegnia diclina VS20
GCA_000281105.1	GCA_000281105.1_Coni_apol_CBS100218_V1	1168221	Fungi	Coniosporium apollinis CBS 100218
GCA_000281125.4	GCA_000281125.4_ASM28112v4	8496	Metazoa	Alligator mississippiensis
GCA_000286035.1	GCA_000286035.1_ASM28603v1	120017	Fungi	Ustilago hordei
GCA_000292585.1	GCA_000292585.1_MoY34_2.0	1143189	Fungi	Pyricularia oryzae Y34
GCA_000292605.1	GCA_000292605.1_MoP131_2.0	1143193	Fungi	Pyricularia oryzae P131
GCA_000292625.1	GCA_000292625.1_Dacryopinax_sp._DJM_731_SSP1_v1.0	1858805	Fungi	Dacryopinax primogenitus
GCA_000292725.1	GCA_000292725.1_SacArb1.0	1160507	Fungi	Saccharomyces arboricola H-6
GCA_000293215.1	GCA_000293215.1_Trichosporon_asahii_1	1186058	Fungi	Trichosporon asahii var. asahii CBS 2479
GCA_000296195.2	GCA_000296195.2_ThaOc_1.0	159749	N/A	Thalassiosira oceanica
GCA_000298355.1	GCA_000298355.1_BosGru_v2.0	72004	Metazoa	Bos mutus
GCA_000298775.1	GCA_000298775.1_ASM29877v1	1072389	Fungi	Drepanopeziza brunnea f. sp. 'multigermtubi' MB_m1
GCA_000299215.2	GCA_000299215.2_ASM29921v2	1220162	Fungi	Trichosporon asahii var. asahii CBS 8904
GCA_000300495.1	GCA_000300495.1_ASM30049v1	85056	N/A	Trypanosoma cruzi marinkellei
GCA_000300555.1	GCA_000300555.1_Agabi_varbur_1	597362	Fungi	Agaricus bisporus var. burnettii JB137-S8
GCA_000300595.1	GCA_000300595.1_Phanerochaete_carnosa_HHB-10118-Sp_v1.0	650164	Fungi	Phanerochaete carnosa HHB-10118-sp
GCA_000302655.1	GCA_000302655.1_MphMS6_1.0	1126212	Fungi	Macrophomina phaseolina MS6
GCA_000303195.2	GCA_000303195.2_FP7	1028729	Fungi	Fusarium pseudograminearum CS3096
GCA_000304475.1	GCA_000304475.1_Ka_CBS2517	1071382	Fungi	Kazachstania africana CBS 2517
GCA_000310025.1	GCA_000310025.1_ASM31002v1	2880	N/A	Ectocarpus siliculosus
GCA_000311805.2	GCA_000311805.2_CB1	419612	Metazoa	Camelus ferus
GCA_000312925.2	GCA_000312925.2_ASM31292v2	1097556	Fungi	Taphrina deformans PYCC 5710
GCA_000313135.1	GCA_000313135.1_Acastellanii.strNEFF_v1	1257118	N/A	Acanthamoeba castellanii str. Neff
GCA_000313485.1	GCA_000313485.1_ASM31348v1	1041607	Fungi	Wickerhamomyces ciferrii
GCA_000313525.1	GCA_000313525.1_ASM31352v1	599839	Fungi	Fibroporia radiculosa
GCA_000313545.1	GCA_000313545.1_ASM31354v1	1109443	Fungi	Serendipita indica DSM 11827
GCA_000313795.2	GCA_000313795.2_ASM31379v2	80884	Fungi	Colletotrichum higginsianum
GCA_000315625.1	GCA_000315625.1_Guith1	905079	N/A	Guillardia theta CCMP2712
GCA_000315645.2	GCA_000315645.2_PdigPd1_v1	1170230	Fungi	Penicillium digitatum Pd1
GCA_000315665.1	GCA_000315665.1_PdigPHI26_v1	1170229	Fungi	Penicillium digitatum PHI26
GCA_000315875.1	GCA_000315875.1_ASM31587v1	1136231	Fungi	Candida orthopsilosis Co 90-125
GCA_000315895.1	GCA_000315895.1_ASM31589v1	559304	Fungi	Millerozyma farinosa CBS 7064
GCA_000315915.1	GCA_000315915.1_ASM31591v1	1071380	Fungi	Tetrapisispora blattae CBS 6284
GCA_000316135.1	GCA_000316135.1_ASM31613v1	72359	Fungi	Trachipleistophora hominis
GCA_000319635.2	GCA_000319635.2_ASM31963v2	1213859	Fungi	Colletotrichum fructicola Nara gc5
GCA_000320565.2	GCA_000320565.2_Septoria_musiva_SO2202_v1.0	692275	Fungi	Sphaerulina musiva SO2202
GCA_000320585.2	GCA_000320585.2_Heterobasidion_irregulare_v2.0	747525	Fungi	Heterobasidion irregulare TC 32-1
GCA_000320605.2	GCA_000320605.2_Ceriporiopsis_subvermispora_B_v1.0	914234	Fungi	Gelatoporia subvermispora B
GCA_000320625.2	GCA_000320625.2_PV_India_VII_V2	1077284	N/A	Plasmodium vivax India VII
GCA_000320645.2	GCA_000320645.2_PV_Brazil_I_V1	1033975	N/A	Plasmodium vivax Brazil I
GCA_000320665.2	GCA_000320665.2_PV_Mauritania_I_V1	1035515	N/A	Plasmodium vivax Mauritania I
GCA_000320685.2	GCA_000320685.2_PV_N_Korean_V1	1035514	N/A	Plasmodium vivax North Korean
GCA_000320785.2	GCA_000320785.2_RHOziaDV1.0	1130832	Fungi	Rhodotorula toruloides NP11
GCA_000321355.1	GCA_000321355.1_PcynB_1.0	1120755	N/A	Plasmodium cynomolgi strain B
GCA_000325525.2	GCA_000325525.2_TGGABGALDOM2_v2.1	1130820	N/A	Toxoplasma gondii GAB2-2007-GAL-DOM2
GCA_000325575.1	GCA_000325575.1_ASM32557v1	9402	Metazoa	Pteropus alecto
GCA_000325965.1	GCA_000325965.1_ScQA23_v01	764098	Fungi	Saccharomyces cerevisiae Lalvin QA23
GCA_000326005.1	GCA_000326005.1_ScFostersO_v01	764101	Fungi	Saccharomyces cerevisiae FostersO
GCA_000326105.1	GCA_000326105.1_ASM32610v1	1095631	Fungi	Saccharomyces cerevisiae x Saccharomyces kudriavzevii VIN7
GCA_000326865.1	GCA_000326865.1_Helobdella_robusta_v1.0	6412	Metazoa	Helobdella robusta
GCA_000327345.1	GCA_000327345.1_ASM32734v1	225400	Metazoa	Myotis davidii
GCA_000327365.1	GCA_000327365.1_Graimondii2_0	29730	Viridiplantae	Gossypium raimondii
GCA_000328365.1	GCA_000328365.1_Capca1	283909	Metazoa	Capitella teleta
GCA_000328475.2	GCA_000328475.2_Umaydis521_2.0	237631	Fungi	Ustilago maydis 521
GCA_000330505.1	GCA_000330505.1_EIA2_v2	370355	N/A	Entamoeba invadens IP1
GCA_000331365.3	GCA_000331365.3_Ensete_JungleSeeds_v3.0	4639	Viridiplantae	Ensete ventricosum
GCA_000333075.3	GCA_000333075.3_PhyKer238_432v3	1284355	N/A	Phytophthora kernoviae 00238/432
GCA_000333975.2	GCA_000333975.2_ASM33397v2	42068	Fungi	Pneumocystis jirovecii
GCA_000334115.1	GCA_000334115.1_Rhisol_AG1IA_1.0	983506	Fungi	Rhizoctonia solani AG-1 IA
GCA_000334475.1	GCA_000334475.1_Pant_1.0	1151754	Fungi	Moesziomyces antarcticus T-34
GCA_000338855.1	GCA_000338855.1_EHA_ku27_v1	885311	N/A	Entamoeba histolytica KU27
GCA_000338955.1	GCA_000338955.1_Bauco1	717646	Fungi	Baudoinia panamericana UAMH 10762
GCA_000338975.1	GCA_000338975.1_CocheC5_3	701091	Fungi	Bipolaris maydis C5
GCA_000338995.1	GCA_000338995.1_Cocsa1	665912	Fungi	Bipolaris sorokiniana ND90Pr
GCA_000340195.1	GCA_000340195.1_Dothistroma_septosporum_NZE10_v1.0	675120	Fungi	Dothistroma septosporum NZE10
GCA_000340215.1	GCA_000340215.1_Mycfi2	383855	Fungi	Pseudocercospora fijiensis CIRAD86
GCA_000341285.1	GCA_000341285.1_ASM34128v1	130081	N/A	Galdieria sulphuraria
GCA_000342415.1	GCA_000342415.1_JCVI-bewag-v1.1	1537102	N/A	Theileria equi strain WA
GCA_000344635.1	GCA_000344635.1_Wolco1	742152	Fungi	Wolfiporia cocos MD-104 SS10
GCA_000344655.2	GCA_000344655.2_Fompi3	743788	Fungi	Fomitopsis pinicola FP-58527 SS1
GCA_000344685.1	GCA_000344685.1_Glotr1_1	670483	Fungi	Gloeophyllum trabeum ATCC 11539
GCA_000344705.1	GCA_000344705.1_Cmaltosa_v01	1245528	Fungi	Candida maltosa Xu316
GCA_000344925.1	GCA_000344925.1_EHA_CB_v1	885319	N/A	Entamoeba histolytica HM-1:IMSS-B
GCA_000346045.2	GCA_000346045.2_DendPond_female_1.0	77166	Metazoa	Dendroctonus ponderosae
GCA_000346345.1	GCA_000346345.1_EHA.strHM3_v1	885315	N/A	Entamoeba histolytica HM-3:IMSS
GCA_000346465.2	GCA_000346465.2_Prunus_persica_NCBIv2	3760	Viridiplantae	Prunus persica
GCA_000346795.1	GCA_000346795.1_pde_v1.0	933388	Fungi	Penicillium oxalicum 114-2
GCA_000347355.1	GCA_000347355.1_ASM34735v1	1111077	Fungi	Claviceps purpurea 20.1
